# Semaphorin 3G (SEMA3G) is a highly selective marker of cerebral amyloid angiopathy

**DOI:** 10.64898/2026.09.10.750803

**Authors:** Kaleah Balcomb, Jessica Buchanan, Aysha Strobbe, Daphne Claus, Arline Faustin, Julie Schneider, Thomas Wisniewski, Margaret Sunde, Eleanor Drummond

## Abstract

Biomarkers of cerebral amyloid angiopathy (CAA) are critically needed. We recently identified semaphorin 3G (SEMA3G) as a novel protein selectively enriched in CAA. Here, we aimed to determine if SEMA3G was a selective marker of CAA in a large cohort of human brain tissue spanning multiple neurodegenerative diseases and three brain regions, and to determine if SEMA3G directly interacts with amyloid beta (Aβ). Multiplexed immunofluorescence showed that SEMA3G significantly accumulated only in CAA^+^ blood vessels in the brain in all cases. We also showed that SEMA3G preferentially associated with Aβ_40_, Aβ_pS8_ and Aβ_pE3,_ but not Aβ_42_. Thioflavin T assays and transmission electron microscopy showed that SEMA3G directly interacted with Aβ and slowed Aβ aggregation *in vitro*, and that this effect was more pronounced for Aβ_40_ than Aβ_42_. Together our results demonstrate that SEMA3G is a highly specific marker of CAA in the brain.
