## Supplementary Table 1 for "Semaphorin 3G (SEMA3G) is a highly selective marker of cerebral amyloid angiopathy"

### Sheet: Full Case Information
De-ID	Brain Region	Age	Sex	PMI (hrs)	ABC Score	CAA Semi-Quantification (0-3)	Disease Class	Parenchymal CAA Class	Meningeal CAA Class	SEMA3G/AB IHC	Proteoform IHC	Proteoform PLA	Tauopathy IHC
AD - CAA 1	SFC	70	M	23	A3 B3 C3	0	AD	CAA-					x
AD - CAA 2	SFC	64	F	18	A3 B3 C3	0	AD	CAA-					x
AD - CAA 3	SFC	73	M	26	A3 B3 C3	0	AD	CAA-					x
AD - CAA 4	SFC	72	M	12	A3 B3 C3	0	AD	CAA-					x
AD + CAA 1	SFC	75	F	14	A3 B3 C3	3	AD	CAA+					x
AD + CAA 2	SFC	69	M	9	A3 B3 C2	3	AD	CAA+					x
AD + CAA 3	SFC	69	M	19	A3 B3 C3	2	AD	CAA+					x
AD + CAA 4	SFC	71	M	35	A3 B3 C3	3	AD	CAA+					x
AD + CAA 5	SFC	82	M	53	A3 B3 C2	2	AD	CAA+					x
AD + CAA 6	SFC	81	M	11	A3 B3 C3	3	AD	CAA+					x
CAA-P+ 1	IT	99.3457	F	7.93333		0	MCI	CAA-P+	CAA+	x
CAA-P+ 1	CALC	99.3457	F	7.93333		0	MCI	CAA-P+	CAA+	x
CAA-P+ 10	IT	89.5797	F	5.83333	A3 B3 C3	0	AD	CAA-P+	CAA+	x
CAA-P+ 11	IT	72.3997	F	3	A3 B3 C3	0	AD	CAA-P+	NA	x
CAA-P+ 12	IT	90.0972	F	4.96667	A3 B3 C3	0	AD	CAA-P+	NA	x
CAA-P+ 13	IT	97.2676	F	24	A2 B2 C2	0	MCI	CAA-P+	NA	x
CAA-P+ 14	IT	88.7584	M	21	A2 B2 C2	0	MCI	CAA-P+	CAA+	x
CAA-P+ 15	IT	95.8658	M	14.1667	A3 B3 C3	0	AD	CAA-P+	NA	x
CAA-P+ 16	IT	93.1143	F	4.28333	A3 B3 C3	0	AD	CAA-P+	CAA+	x
CAA-P+ 17	IT	80.0493	F	2.66667	A2 B2 C2	0	MCI	CAA-P+	CAA+	x
CAA-P+ 18	IT	80.3231	M	2.66667	A3 B3 C3	0	AD	CAA-P+	NA	x
CAA-P+ 19	IT	88.5996	F	19.5833	A3 B2 C2	0	MCI	CAA-P+	NA	x
CAA-P+ 2	IT	84.5804	F	6		1	Preclinical AD	CAA-P+	CAA+	x
CAA-P+ 20	IT	82.8939	F	4	A3 B2 C2	1	MCI	CAA-P+	CAA+	x
CAA-P+ 21	CALC	85.1143	M	5		0	MCI	CAA-P+	CAA-	x
CAA-P+ 22	CALC	91.7125	F	8.5		2	Preclinical AD	CAA-P+	CAA+	x
CAA-P+ 23	CALC	87.2635	F	18.3333		0.5	Preclinical AD	CAA-P+	NA	x
CAA-P+ 3	IT	85.8946	F	11.5		0	Preclinical AD	CAA-P+	NA	x
CAA-P+ 4	IT	85.3552	F	8		0	Preclinical AD	CAA-P+	CAA+	x
CAA-P+ 5	IT	97.5003	M	9.38333		0	Preclinical AD	CAA-P+	CAA+	x
CAA-P+ 6	IT	85.8508	M	10.6333	A3 B2 C2	0	MCI	CAA-P+	CAA+	x
CAA-P+ 7	IT	100.821	F	3.83333	A2 B2 C2	0	MCI	CAA-P+	NA	x
CAA-P+ 8	IT	83.54	M	5.08333	A3 B2 C2	0	MCI	CAA-P+	NA	x
CAA-P+ 9	IT	84.8761	F	5.25	A2 B2 C3	0	MCI	CAA-P+	CAA+	x
CAA+P- 1	IT	86.0424	M	7.08333		2	Preclinical AD	CAA+P-	CAA+	x
CAA+P- 1	CALC	86.0424	M	7.08333		3	Preclinical AD	CAA+P-	CAA+	x
CAA+P- 2	IT	88.397	F	20.4167		2	Preclinical AD	CAA+P-	CAA+	x
CAA+P- 2	CALC	88.397	F	20.4167		3	Preclinical AD	CAA+P-	CAA+	x
CAA+P- 3	IT	93.1444	F	4.08333	A2 B1 C2	2	MCI	CAA+P-	CAA+	x
CAA+P- 4	IT	93.7577	F	5.9	A1 B3 C1	2	MCI	CAA+P-	CAA+	x
CAA+P- 5	IT	90.0315	F	2.75	A1 B2 C0	2	MCI	CAA+P-	CAA+	x
CAA+P- 6	CALC	86.0424	F	6.25		3	Control	CAA+P-	CAA+	x	x
CAA+P- 7	CALC	94.089	F	10		2	Control	CAA+P-	CAA+	x
CBD - CAA 1	SFC	73	M	6		0	CBD	CAA-					x
CBD - CAA 2	SFC	76	F	15		0	CBD	CAA-					x
CBD - CAA 3	SFC	53	M	14		0	CBD	CAA-					x
CBD - CAA 4	SFC	73	M	47		0	CBD	CAA-					x
CBD - CAA 5	SFC	56	M	23		0	CBD	CAA-					x
CBD + CAA 1	SFC	75	F	38		1	CBD	CAA+					x
Control 1	IT	87.6085	M	21		0	Control	Control	CAA-	x
Control 10	IT	87.9425	F	20		0	Control	Control	CAA+	x
Control 10	CALC	87.9425	F	20		0	Control	Control	CAA-	x
Control 11	IT	93.2485	F	5		0	Control	Control	CAA+	x
Control 11	CALC	93.2485	F	5		0	Control	Control	CAA-	x
Control 12	IT	94.1629	F	19.1667		0	Control	Control	CAA-	x
Control 13	IT	81.7769	F	5.33333	Ax B1 C1	0	AD	Control	CAA-	x
Control 14	IT	96.0164	F	4.16667	Ax B1 C0	0	Control	Control	CAA-	x
Control 15	IT	82.4093	F	5.93333	A1 B1 C0	0	Control	Control	CAA+	x
Control 16	IT	84.2574	M	14.1167	A1 B2 C1	0	MCI	Control	CAA-	x
Control 17	IT	93.1581	F	14.5	A1 B2 C0	0	MCI	Control	NA	x
Control 18	IT	81.3142	M	9.58333	A0 B1 C0	0	Control	Control	CAA-	x
Control 19	IT	92.8652	F	7.83333	A1 B2 C2	0	MCI	Control	NA	x
Control 2	IT	90.5079	M	15.1667		0	Control	Control	NA	x
Control 20	IT	103.661	F	24	A1 B2 C0	0	MCI	Control	CAA-	x
Control 21	SFC	96	M	22		0	Control	CAA-					x
Control 22	SFC	91	F	26		0	Control	CAA-					x
Control 23	SFC	93	F	24		0	Control	CAA-					x
Control 24	SFC	98	F	37		0	Control	CAA-					x
Control 25	SFC	95	F	22		0	Control	CAA-					x
Control 3	IT	87.2471	M	6.25		0	Control	Control	CAA+	x
Control 3	CALC	87.2471	M	6.25		0	Control	Control	CAA-	x
Control 4	IT	85.1307	M	5		0	Control	Control	NA	x
Control 4	CALC	85.1307	M	5		0	Control	Control	CAA-	x
Control 5	IT	93.4018	M	5.15		0	Control	Control	NA	x
Control 6	IT	87.6413	F	36.5833		0	Control	Control	NA	x
Control 7	IT	90.5435	F	7.58333		0	Control	Control	CAA+	x
Control 8	IT	97.1964	F	15.0333		0	Control	Control	CAA+	x
Control 9	IT	88.5914	F	9.33333		0	Control	Control	CAA-	x
Control 9	CALC	88.5914	F	9.33333		0	Control	Control	CAA-	x
LBD - CAA 1	SFC	82	M	22		0	LBD	CAA-					x
LBD - CAA 2	SFC	81	F	29		0	LBD	CAA-					x
LBD - CAA 3	SFC	90	M	22		0	LBD	CAA-					x
LBD - CAA 4	SFC	84	F	21		0	LBD	CAA-					x
LBD - CAA 5	SFC	76	M	20		0	LBD	CAA-					x
LBD + CAA 1	SFC	78	M	7		3	LBD	CAA+					x
LBD + CAA 2	SFC	83	F	18		2	LBD	CAA+					x
Mild CAA 1	IT	89.2293	M	34.3333		1	Preclinical AD	Mild CAA	CAA+	x
Mild CAA 10	IT	83.948	M	39	A3 B3 C3	1	AD	Mild CAA	CAA+	x
Mild CAA 11	IT	95.0828	F	5.05	A3 B2 C3	1	MCI	Mild CAA	CAA+	x
Mild CAA 12	IT	97.3005	M	16.4167	A3 B3 C3	1	AD	Mild CAA	CAA+	x
Mild CAA 13	IT	96.2272	F	6.16667	A3 B3 C3	1	AD	Mild CAA	CAA+	x
Mild CAA 14	IT	74.9596	M	16	A2 B2 C2	2	MCI	Mild CAA	CAA+	x
Mild CAA 15	CALC	88.909	F	12.1667		1	Preclinical AD	Mild CAA	CAA-	x
Mild CAA 16	CALC	97.5524	F	13.8333		1	MCI	Mild CAA	CAA+	x
Mild CAA 17	CALC	91.9042	F	19		1	Preclinical AD	Mild CAA	CAA-	x
Mild CAA 18	CALC	90.4969	M	0.866667		1	Preclinical AD	Mild CAA	CAA+	x	x
Mild CAA 19	CALC	97.5003	M	9.38333		1	Preclinical AD	Mild CAA	CAA+	x
Mild CAA 2	IT	85.2101	M	14.8		1	Preclinical AD	Mild CAA	CAA+	x
Mild CAA 3	IT	89.7823	M	20.8833		1	MCI	Mild CAA	CAA+	x
Mild CAA 4	IT	91.8522	M	7.86667		1	MCI	Mild CAA	CAA+	x
Mild CAA 5	IT	94.1246	M	40.2333		1	Preclinical AD	Mild CAA	NA	x
Mild CAA 5	CALC	94.1246	M	40.2333		3	Preclinical AD	Mild CAA	CAA+	x	x
Mild CAA 6	IT	98.3628	F	4		1	MCI	Mild CAA	NA	x
Mild CAA 7	IT	87.6222	F	6.28333		1	Preclinical AD	Mild CAA	CAA+	x
Mild CAA 8	IT	84.4162	F	6.06667	A2 B1 C2	1	MCI	Mild CAA	NA	x
Mild CAA 9	IT	90.7707	F	9.08333	A3 B2 C2	1	MCI	Mild CAA	CAA+	x
Moderate CAA 1	IT	88.909	F	12.1667		1	Preclinical AD	Moderate CAA	NA	x
Moderate CAA 10	IT	96.3176	M	5.91667	A3 B2 C2	3	MCI	Moderate CAA	CAA+	x
Moderate CAA 11	IT	96.9993	F	20.65	A3 B3 C3	1	AD	Moderate CAA	CAA-	x
Moderate CAA 12	IT	95.2909	F		A2 B2 C2	3	MCI	Moderate CAA	CAA+	x
Moderate CAA 13	IT	90.4723	F	8.23333	A3 B3 C3	2	AD	Moderate CAA	CAA+	x
Moderate CAA 14	IT	82.7105	F	2.16667	A3 B3 C3	2	AD	Moderate CAA	CAA+	x
Moderate CAA 15	IT	93.4428	M	5.83333	A3 B3 C3	3	AD	Moderate CAA	CAA+	x
Moderate CAA 16	IT	89.0267	M	3.5	A3 B3 C3	2	AD	Moderate CAA	CAA+	x
Moderate CAA 17	CALC	85.2101	M	14.8		2	Preclinical AD	Moderate CAA	CAA+	x
Moderate CAA 18	CALC	98.3628	F	4		3	MCI	Moderate CAA	CAA+	x	x
Moderate CAA 19	CALC	98.1465	F	11.75		1	MCI	Moderate CAA	CAA+	x	x
Moderate CAA 2	IT	94.9651	F	7.7		2	MCI	Moderate CAA	CAA+	x
Moderate CAA 2	CALC	94.9651	F	7.7		3	MCI	Moderate CAA	CAA+	x
Moderate CAA 20	CALC	69	F		A3 B3 C3	3	AD	CAA+				x
Moderate CAA 21	CALC	79	F		A3 B3 C3	3	AD	CAA+				x
Moderate CAA 22	CALC	92	F		A3 B3 C2	3	AD	CAA+				x
Moderate CAA 3	IT	90.4969	M	0.866667		2	Preclinical AD	Moderate CAA	CAA+	x
Moderate CAA 4	IT	84.4791	F	5.5	A2 B2 C1	2	MCI	Moderate CAA	CAA+	x
Moderate CAA 5	IT	88.4271	F	8.08333	A3 B3 C3	2	AD	Moderate CAA	CAA+	x
Moderate CAA 6	IT	92.4381	F	7.15	A1 B1 C1	1	MCI	Moderate CAA	CAA+	x
Moderate CAA 7	IT	96.9582	F	22.6167	A3 B3 C3	2	AD	Moderate CAA	CAA+	x
Moderate CAA 8	IT	87.9261	F	19.5833	A3 B3 C3	2	AD	Moderate CAA	CAA+	x
Moderate CAA 9	IT	94.2669	F	10.3333	A3 B3 C3	2	AD	Moderate CAA	CAA+	x
PiD - CAA 1	SFC	74	M	22		0	PiD	CAA-					x
PiD - CAA 2	SFC	82	M	43		0	PiD	CAA-					x
PiD - CAA 3	SFC	67	F	11		0	PiD	CAA-					x
PiD - CAA 4	SFC	72	F	19		0	PiD	CAA-					x
PiD - CAA 5	SFC	70	M	30		0	PiD	CAA-					x
PiD + CAA 1	SFC	72	M	43		3	PiD	CAA+					x
PiD + CAA 2	SFC	67	F	31		3	PiD	CAA+					x
PSP - CAA 1	SFC	74	F	22		0	PSP	CAA-					x
PSP - CAA 2	SFC	64	F	7		0	PSP	CAA-					x
PSP - CAA 3	SFC	80	F	9		0	PSP	CAA-					x
PSP - CAA 4	SFC	85	M	25		0	PSP	CAA-					x
PSP - CAA 5	SFC	80	M	22		0	PSP	CAA-					x
PSP + CAA 1	SFC	70	M	41		2	PSP	CAA+					x
PSP + CAA 2	SFC	82	M	23		1	PSP	CAA+					x
PSP + CAA 3	SFC	86	M	19		3	PSP	CAA+					x
PSP + CAA 4	SFC	79	M	37		2	PSP	CAA+					x
