## Supplementary Table 2 for "Semaphorin 3G (SEMA3G) is a highly selective marker of cerebral amyloid angiopathy"

### Sheet: Table 2
Antibody	Product ID	Dilution	Stain
SEMA3G	Atlas, HPA001761	1:750	All
AB	Abcam, ab134022	1:200	SEMA3G/AB IHC Proteoform IHC/PLA
COL4A1	Sigma, AB769	1:5000	All
AB40	BioLegend, 805401	1:1000	Proteoform IHC/PLA Tauopathy IHC
AB42	BioLegend, 805501	1:250	Proteoform IHC/PLA
ABpE3	BioLegend, 822301	1:250	Proteoform IHC/PLA
ABpS8	Merck, MABN878	1:500	Proteoform IHC/PLA
